# Ancestral and recent bursts of transposition shaped the massive genomes of plant pathogenic rust fungi

**DOI:** 10.1101/2025.01.10.632365

**Authors:** Emma Corre, Emmanuelle Morin, Sebastien Duplessis, Cecile Lorrain

## Abstract

**Background:** Transposable elements (TEs) play a crucial role in genome evolution, influencing gene regulation, diversity, and genome architecture. Rust fungi of the order Pucciniales (Subphylum Pucciniomycotina) are the largest group of obligate biotrophic plant pathogens and harbor some of the largest and most TE-rich genomes - up to 1.2Gb - compared to other fungi. This global genomic expansion contrasts with the smaller genomes and minimal mobilome found in other Pucciniomycotina species. Despite the availability of high-quality genome assemblies, our understanding of TE dynamics in Pucciniales remains limited due to inconsistent and incomplete TE annotations.

**Results:** We analyzed the mobilomes of 12 Pucciniomycotina species, producing a manually curated TE library for each genome. In Pucciniales, TEs occupy 47–92% of the genome, whereas 2-36% of TEs are detected in other Pucciniomycotina genomes. The comparison of gene and TE repertoires indicates that TEs, particularly LTR-retrotransposons and TIR-DNA transposons, are the primary contributors to the genome expansion of the Pucciniales. We reconstructed the proliferation histories of TEs in the Pucciniales, combining sequence similarity, clustering, and molecular clock approaches. We highlight recent and ancient TE invasions with some LTR-Gypsy elements predating the divergence of Pucciniomycotina (∼176 Mya), while most TE accumulation in Pucciniales occurred within the last 50 Mya. However, the TE invasions in the Pucciniales genomes do not seem to result from specific deficiencies in known TE-control mechanisms.

**Conclusion:** Our findings uncover extensive TE proliferation in Pucciniales, predominantly driven by LTR-Gypsy expansions. The retention of ancestral TEs and the consistently TE-rich genomes observed in Pucciniales highlight TE proliferation as an ancestral genomic feature in rust fungi.
