## Supplementary material for "Ancestral and recent bursts of transposition shaped the massive genomes of plant pathogenic rust fungi": Table S1

### Sheet: TableS1_revised
Table 1 : General information of selected genomes		Table S1: General information of selected genomes
Phylogeny	Species	Genome	Assembly level	Asembly Ploidy	Genome size (Mb)	Number of genes	BUSCO Complete (%)	BUSCO Duplicate (%)	BUSCO Missing (%)	Reference	Accession ID	Genome portal URLs
Other Pucciniomycotina	Leucosporidiella creatinivora	Leucosporidiella creatinivora UCDFST 62-1032 v1,0	collapsed	2n	26.3298	9854	86.3	0.8	2025-06-10	Mondo et al., 2017	PRJNA330695	https://mycocosm.jgi.doe.gov/Leucr1/Leucr1.home.html
Other Pucciniomycotina	Microbotryum intermedium	Microbotryum intermedium 1389 BM 12 12	collapsed	n	23.46	8142	92.5	0.2	2025-04-06	Branco et al. 2017	ERP018319	https://mycocosm.jgi.doe.gov/Micin1/Micin1.home.html
Other Pucciniomycotina	Microbotryum lychnidis-dioicae	Microbotryum lychnidis-dioicae p1A1 Lamole	collapsed	n	26.13	7819	92	2025-01-04	2025-08-05	Perlin et al. 2015	AEIJ01000000	https://mycocosm.jgi.doe.gov/Micld1/Micld1.home.html
Other Pucciniomycotina	Rhodosporidium toruloides	Rhodosporidium toruloides IFO0880	collapsed	n	20.68	8490	88.7	0.3	2025-09-08	Coradetti et al., 2018	-	https://mycocosm.jgi.doe.gov/Rhoto_IFO0880_4/Rhoto_IFO0880_4.home.html
Pucciniales	Melampsora allii-populina	Melampsora allii-populina 12AY07 v1,0	collapsed	n+n	335.73	23089	89.7	2025-01-22	2025-07-07	-	-	https://mycocosm.jgi.doe.gov/Melap1finSC_191/Melap1finSC_191.home.html
Pucciniales	Melampsora americana	Melampsora americana R15-033-03 v1,0	collapsed	n+n	112.35	15854	90.4	44.8	7.0	Crowell et al. 2022	PRJNA460338	https://mycocosm.jgi.doe.gov/Melame1/Melame1.home.html
Pucciniales	Melampsora larici-populina	Melampsora larici-populina v2,0	collapsed	n+n	109.88	19550	90.3	2025-01-03	2025-03-07	Persoons et al. 2022	-	https://mycocosm.jgi.doe.gov/Mellp2_3/Mellp2_3.home.html
Pucciniales	Melampsora lini	Melampsora lini haplotype C	haplotype-phased	n	239.95	15691	91.2	2025-09-01	2025-05-06	Sperchneider et al., submitted	-	https://mycocosm.jgi.doe.gov/Melli2_C/Melli2_C.home.html
Pucciniales	Melampsora lini	Melampsora lini haplotype H	haplotype-phased	n	242.316	16654	91.1	2025-04-01	2025-07-06	Sperchneider et al., submitted	-	https://mycocosm.jgi.doe.gov/Melli2_H/Melli2_H.home.html
Pucciniales	Phakopsora pachyrhizi	Phakopsora pachyrhizi MT2006	collapsed	n+n	1057.43	19618	89.8	35.9	2025-05-08	Gupta et al. 2023	PRJNA368291	https://mycocosm.jgi.doe.gov/Phapa1/Phapa1.home.html
Pucciniales	Puccinia graminis f. sp. tritici	Puccinia graminis f. sp. tritici 21-0 haplotype A	haplotype-phased	n	88.78	19164	91.4	2025-09-01	2025-09-06	Li et al. 2019	PRJNA516922	https://mycocosm.jgi.doe.gov/Pgt_201_A1/Pgt_201_A1.home.html
Pucciniales	Puccinia graminis f. sp. tritici	Puccinia graminis f. sp. tritici 21-0 haplotype B	haplotype-phased	n	89.39	18843	92.4	2025-05-01	2025-04-06	Li et al. 2019	PRJNA516922	https://mycocosm.jgi.doe.gov/Pgt_201_B1/Pgt_201_B1.home.html
Pucciniales	Puccinia graminis f. sp. tritici	Puccinia graminis f. sp. tritici Ug99 haplotype A	haplotype-phased	n	91.84	19772	90.9	2025-05-04	2025-03-07	Li et al. 2019	PRJNA516922	https://mycocosm.jgi.doe.gov/Pgt_Ug99_A1/Pgt_Ug99_A1.home.html
Pucciniales	Puccinia graminis f. sp. tritici	Puccinia graminis f. sp. tritici Ug99 haplotype C	haplotype-phased	n	86.82	18536	91.4	2025-02-03	2025-01-07	Li et al. 2019	PRJNA516922	https://mycocosm.jgi.doe.gov/Pgt_Ug99_C1/Pgt_Ug99_C1.home.html
Pucciniales	Puccinia striiformis f. sp. tritici	Puccinia striiformis f. sp. tritici haplotype AZ2 A	haplotype-phased	n	75.59	15046	91.4	2025-05-02	2025-05-07	Wang et al. 2024	PRJNA1101702	https://www.ncbi.nlm.nih.gov/datasets/genome/GCA_039519225.1/
Pucciniales	Puccinia striiformis f. sp. tritici	Puccinia striiformis f. sp. tritici haplotype AZ2 B	haplotype-phased	n	75.91	15050	91.3	2025-04-02	2025-06-07	Wang et al. 2024	PRJNA1101701	https://www.ncbi.nlm.nih.gov/datasets/genome/GCA_039519205.1/
Pucciniales	Puccinia triticina	Puccinia triticina Pt76 A	haplotype-phased	n	123.911	19992	90.6	2025-08-03	2025-09-07	Holden et al. 2023	PRJNA725323	https://www.ncbi.nlm.nih.gov/datasets/genome/GCA_019358815.1/
Pucciniales	Puccinia triticina	Puccinia triticina Pt76 B	haplotype-phased	n	121.579	19128	90.5	2025-07-03	8.0	Holden et al. 2023	PRJNA725323	https://www.ncbi.nlm.nih.gov/datasets/genome/GCA_019358815.1/
