## Supplementary material for "Ancestral and recent bursts of transposition shaped the massive genomes of plant pathogenic rust fungi": Table S2

### Sheet: TableS2_revised
Table S2: TE annotations at the Class level for the Pucciniomycotina genomes
Genome	Class	nb consensus	ncovP (%)	nb copie	Sumcov (%)
Puccinia striiformis f. sp. tritici haplotype A	I	568	18.2032	18981	49.2718
	II	973	21.3348	34347
	Unclassified	942	9.73383	19916
Puccinia striiformis f. sp. tritici haplotype B	I	568	18.057	18944	49.5365
	II	973	21.7185	34231
	Unclassified	942	9.76095	20021
Leucosporidiella creatinivora UCDFST 62-1032 v1.0	I	22	3.76111	3615	6.13434
	II	6	0.10569	45
	Unclassified	39	2.26754	2341
Melampsora allii- populina 12AY07 v1.0	I	955	43.0196	121989	74.7987
	II	909	25.5328	133159
	Unclassified	544	6.24641	48626
Melampsora americana R15-033-03 v1.0	I	535	18.8436	21084	55.7313
	II	1005	24.8463	33513
	Unclassified	846	12.0414	20515
Melampsora larici-populina v2.0	I	376	15.387	21311	46.9832
	II	980	23.1734	39323
	Unclassified	579	8.42289	19694
Melampsora lini haplotype C	I	1459	66.4443	111699	83.375
	II	1376	13.1605	56330
	Unclassified	781	3.77018	22655
Melampsora lini haplotype H	I	1475	63.5383	105607	83.9914
	II	1360	13.4914	57187
	Unclassified	765	6.96173	32104
Microbotryum intermedium 1389 BM 12 12	I	46	8.04773	1743	10.5568
	II	21	1.19324	287
	Unclassified	35	1.3158	602
Microbotryum lychnidis-dioicae p1A1	I	102	7.01091	3343	16.1806
	II	67	5.02143	2130
	Unclassified	116	4.14828	2396
Phakopsora pachyrhizi MT2006	I	717	51.6243	492033	92.3522
	II	650	31.963	407579
	Unclassified	511	8.76493	188405
Puccinia graminis f. sp. tritici 21-0 haplotype A	I	499	25.5603	27169	51.0642
	II	801	21.1347	32969
	Unclassified	331	4.3692	8623
Puccinia graminis f. sp. tritici 21-0 haplotype B	I	518	26.0922	25143	51.69
	II	803	21.4344	34114
	Unclassified	304	4.16336	8406
Puccinia graminis f. sp. tritici Ug99 haplotype A	I	540	26.5523	35063	54.3504
	II	861	23.176	40303
	Unclassified	338	4.622	10154
Puccinia graminis f. sp. tritici Ug99 haplotype C	I	536	25.7685	32186	51.4368
	II	768	22.018	37519
	Unclassified	281	3.65023	7996
Puccinia triticina A	I	1724	34.5318	57113	77.0784
	II	2472	31.8347	81137
	Unclassified	1802	10.712	36998
Puccinia triticina B	I	1724	35.9738	58042	77.4277
	II	2472	30.9392	82770
	Unclassified	1802	10.5147	37808
Rhodosporidium toruloides IFO0880	I	6	1.87447	364	2.30057
	II	1	0.231601	175
	Unclassified	8	0.194495	90
