## Supplementary Table 3 for "Ancestral and recent bursts of transposition shaped the massive genomes of plant pathogenic rust fungi"

### Sheet: TableS3_revised
Table S3: TE annotations at the Order level the Pucciniomycotina genomes
Genome	OrderAnn	nbTE	ncovP	nbcopie	Sumcov
Puccinia striiformis f. sp. tritici haplotype A	Academ	29	1.02825	1288	49.2718
	DIRS	6	0.241636	243
	Helitron	21	0.713296	958
	LARD	6	0.225753	449
	LINE	15	0.366257	390
	LTR	501	16.5398	15635
	MITE	221	3.11332	7389
	Maverick	2	0.110772	54
	SINE	1	0.00091062	1
	TIR	688	15.9771	23928
	TRIM	26	0.295085	1015
	Unclassified	967	10.6597	21894
Puccinia striiformis f. sp. tritici haplotype B	Academ	29	1.09757	1287	49.5365
	DIRS	6	0.239473	225
	Helitron	21	0.683587	925
	LARD	6	0.186076	430
	LINE	15	0.379636	404
	LTR	501	16.5051	15658
	MITE	221	2.81681	7342
	Maverick	2	0.0922788	52
	SINE	1	0.00090682	1
	TIR	688	16.6164	23865
	TRIM	26	0.334665	1048
	Unclassified	967	10.584	21959
Leucosporidiella creatinivora UCDFST 62-1032 v1.0	LARD	1	0.0109002	3	6.13434
	LINE	8	1.46137	2206
	LTR	9	2.06404	1339
	MITE	5	0.0971638	42
	TIR	1	0.00852647	3
	Unclassified	43	2.49234	2408
Melampsora allii- populina 12AY07 v1.0	Academ	7	0.347012	1242	74.7987
	CRYPTON	1	0.00166116	14
	DIRS	24	0.861074	2854
	Helitron	18	0.403179	1731
	LARD	2	0.0356739	207
	LINE	52	2.04176	6597
	LTR	829	39.084	102545
	MITE	168	3.46718	27598
	Maverick	2	0.0113005	98
	SINE	4	0.0135809	123
	TIR	703	20.7602	100344
	TRIM	15	0.405925	4384
	Unclassified	583	7.36614	56037
Melampsora americana R15-033-03 v1.0	Academ	19	0.744397	707	55.7313
	CRYPTON	1	0.0113493	18
	DIRS	63	2.2735	2038
	Helitron	54	2.57901	2326
	LARD	1	0.0100249	36
	LINE	37	1.64517	1978
	LTR	403	14.4206	16271
	MITE	132	1.04907	3112
	Maverick	16	0.391718	341
	SINE	3	0.00465328	20
	TIR	769	19.632	26497
	TRIM	2	0.00936887	25
	Unclassified	886	12.9604	21743
Melampsora larici-populina v2.0	Academ	6	0.445857	587	46.9832
	DIRS	21	1.48232	2568
	Helitron	16	0.915065	1260
	LINE	17	1.09482	1116
	LTR	326	12.566	17181
	MITE	234	2.32025	8599
	Maverick	1	0.0163199	26
	SINE	1	0.00644351	55
	TIR	710	18.8377	28088
	TRIM	5	0.0240376	66
	Unclassified	598	9.27438	20782
Melampsora lini haplotype C	Academ	10	0.430739	1239	83.375
	DIRS	12	0.503106	1523
	Helitron	18	0.246928	795
	LARD	4	0.0406334	211
	LINE	96	2.5145	2801
	LTR	1310	63.028	104468
	MITE	389	2.12573	15511
	Maverick	2	0.00743611	29
	TIR	940	10.212	38158
	TRIM	17	0.19366	2079
	Unclassified	818	4.07225	23870
Melampsora lini haplotype H	DIRS	6	0.284616	704	83.9914
	Helitron	18	0.421675	1113
	LARD	5	0.0773591	331
	LINE	100	2.58691	2891
	LTR	1321	60.0675	98149
	MITE	402	2.53258	16556
	Maverick	2	0.00959447	39
	SINE	1	0.00024018	3
	TIR	922	10.231	38679
	TRIM	18	0.216159	2156
	Unclassified	805	7.56379	34277
Microbotryum intermedium 1389 BM 12 12	Helitron	4	0.175384	56	10.5568
	LARD	2	0.456267	46
	LINE	15	3.33041	872
	LTR	26	3.88251	689
	MITE	1	0.0217808	11
	TIR	16	0.996073	220
	TRIM	1	0.264895	24
	Unclassified	37	1.42946	714
Microbotryum lychnidis-dioicae p1A1 Lamole	DIRS	5	0.309734	122	16.1806
	Helitron	24	2.01235	862
	LINE	12	0.995039	542
	LTR	68	4.81503	2023
	MITE	6	0.131815	147
	Maverick	4	0.1858	79
	SINE	4	0.191504	222
	TIR	31	2.49122	974
	Unclassified	131	5.04813	2898
Phakopsora pachyrhizi MT2006	Helitron	39	1.36834	14263	92.3522
	LARD	8	0.220708	5726
	LINE	56	1.41768	20976
	LTR	587	48.7682	413670
	MITE	41	0.576833	27451
	Maverick	18	0.889436	13223
	SINE	13	0.191735	5014
	TIR	543	28.86	346729
	TRIM	30	0.746517	41243
	Unclassified	543	9.31283	199722
Puccinia graminis f. sp. tritici 21-0 haplotype A	Academ	4	0.484119	780	51.0642
	DIRS	2	0.379522	345
	Helitron	49	1.76549	1658
	LARD	17	0.540162	704
	LINE	29	1.84177	1922
	LTR	417	22.0638	22710
	MITE	247	3.34952	9141
	Maverick	13	0.662454	485
	SINE	4	0.0237195	90
	TIR	472	14.7376	20584
	TRIM	10	0.33424	717
	Unclassified	367	4.88173	9625
Puccinia graminis f. sp. tritici 21-0 haplotype B	Academ	4	0.36122	410	51.69
	DIRS	13	0.428265	472
	Helitron	41	1.40337	1306
	LARD	23	0.963608	1262
	LINE	22	1.52847	1551
	LTR	433	22.8567	21135
	MITE	248	3.88779	10729
	Maverick	14	0.561155	474
	SINE	4	0.0224651	92
	TIR	482	14.8735	20156
	TRIM	15	0.17195	379
	Unclassified	326	4.63159	9697
Puccinia graminis f. sp. tritici Ug99 haplotype A	Academ	8	0.473128	643	54.3504
	DIRS	6	0.388097	679
	Helitron	43	1.83289	1864
	LARD	21	0.838457	921
	LINE	24	1.10065	1187
	LTR	461	22.9574	29232
	MITE	242	3.18671	9247
	Maverick	11	0.909922	484
	SINE	3	0.0177839	56
	TIR	540	16.6247	27701
	TRIM	5	0.32078	773
	Unclassified	375	5.69989	12733
Puccinia graminis f. sp. tritici Ug99 haplotype C	Academ	7	0.742318	1439	51.4368
	DIRS	3	0.477631	618
	Helitron	41	1.17574	1222
	LARD	20	0.554745	836
	LINE	21	0.923946	1515
	LTR	464	23.0722	27047
	MITE	254	3.88235	10625
	Maverick	9	0.393251	647
	SINE	4	0.0185571	62
	TIR	445	15.6688	23270
	TRIM	6	0.0574427	207
	Unclassified	311	4.4698	10213
Puccinia triticina A	Academ	29	0.640827	875	77.0784
	DIRS	96	1.7453	2563
	Helitron	132	2.4548	4828
	LARD	22	0.222824	1002
	LINE	62	1.10775	2542
	LTR	1450	30.587	46808
	MITE	597	5.03878	20861
	Maverick	6	0.0684966	217
	SINE	4	0.0188072	92
	TIR	1666	23.2294	53009
	TRIM	36	0.441354	2743
	Unclassified	1898	11.5231	39708
Puccinia triticina Btig	Academ	29	0.63208	878	77.4277
	DIRS	96	1.72105	2591
	Helitron	132	2.25761	4895
	LARD	22	2.95719	1391
	LINE	62	1.07279	2570
	LTR	1450	29.3462	47202
	MITE	597	4.88736	21200
	Maverick	6	0.0661977	212
	SINE	4	0.0184495	94
	TIR	1666	22.71	54205
	TRIM	36	0.449036	2783
	Unclassified	1898	11.3097	40599
Rhodosporidium toruloides IFO0880	LARD	1	0.845075	31	2.30057
	LINE	2	0.633963	210
	LTR	2	0.227506	53
	TIR	1	0.231601	175
	Unclassified	9	0.362423	160
