## Supplementary material for "Ancestral and recent bursts of transposition shaped the massive genomes of plant pathogenic rust fungi": Table S4

### Sheet: TableS4_revised
TableS4: TE annotations at the Super-family level for the Pucciniomycotina genomes.
Genome	SFAnn	nbTE	ncovP	nbcopie	Sommecov
Puccinia striiformis f. sp. tritici haplotype A	Academ	29	1.02825	1288	49.2718
	CACTA	10	0.659809	345
	Copia	64	3.07217	2333
	DIRS	6	0.241636	243
	Gypsy	145	8.42441	6155
	Helitron	4	0.333874	196
	I	5	0.242516	206
	MuDR	25	1.10595	987
	P	5	0.0677776	177
	PIF-Harbinger	54	1.22631	1442
	Tc1-Mariner	37	0.939592	1298
	Unclassified	2002	29.1317	55805
	hAT	97	2.79779	2769
Puccinia striiformis f. sp. tritici haplotype B	Academ	29	1.09757	1287	49.5365
	CACTA	10	0.695453	351
	Copia	64	2.97759	2315
	DIRS	6	0.239473	225
	Gypsy	145	8.42578	6153
	Helitron	4	0.307845	187
	I	5	0.250627	205
	MuDR	25	1.11141	943
	P	5	0.0679784	170
	PIF-Harbinger	54	1.23378	1454
	Tc1-Mariner	37	0.906738	1300
	Unclassified	2002	29.4179	55867
	hAT	97	2.80427	2739
Leucosporidiella creatinivora UCDFST 62-1032 v1.0	Copia	4	1.34418	338	6.13434
	I	1	0.189113	321
	Unclassified	62	4.60105	5342
Melampsora allii- populina 12AY07 v1.0	Academ	7	0.347012	1242	74.7987
	CACTA	44	3.79197	10608
	Copia	213	7.40514	17344
	DIRS	22	0.85497	2796
	Gypsy	291	26.8061	55323
	Helitron	1	0.104213	201
	I	29	1.66095	3133
	MuDR	11	0.504869	1783
	PIF-Harbinger	34	0.869468	3815
	Tc1-Mariner	42	0.978746	4250
	Unclassified	1670	30.0115	198148
	hAT	44	1.46384	5131
Melampsora americana R15-033-03 v1.0	Academ	19	0.744397	707	55.7313
	CACTA	13	0.563733	417
	Copia	65	3.36047	3353
	DIRS	51	2.07695	1760
	Gypsy	91	5.73548	5066
	Helitron	14	1.12313	547
	I	21	1.17453	945
	MuDR	19	0.730418	889
	P	5	0.213092	223
	PIF-Harbinger	119	3.40229	4322
	Tc1-Mariner	103	3.14982	3863
	Unclassified	1802	31.7681	50766
	hAT	64	1.68888	2254
Melampsora larici-populina v2.0	Academ	6	0.445857	587	46.9832
	CACTA	18	1.23157	959
	Copia	79	2.88972	3702
	DIRS	17	1.38262	2134
	Gypsy	94	6.84166	7319
	Helitron	5	0.421062	459
	I	7	0.76859	642
	MuDR	21	0.896399	1004
	P	4	0.224977	267
	PIF-Harbinger	54	1.49243	2136
	Tc1-Mariner	61	1.65197	2280
	Unclassified	1495	25.1294	55020
	hAT	74	3.60701	3819
Melampsora lini haplotype C	Academ	10	0.430739	1239	83.375
	CACTA	27	1.13825	1592
	Copia	569	12.6758	19769
	DIRS	10	0.376809	1217
	Gypsy	395	47.9952	73137
	Helitron	2	0.12267	193
	I	81	2.47465	2573
	MuDR	14	0.348361	843
	P	3	0.0304871	104
	PIF-Harbinger	34	0.347823	895
	Tc1-Mariner	49	0.725022	1949
	Unclassified	2341	15.221	82397
	hAT	81	1.48817	4776
Melampsora lini haplotype H	CACTA	8	0.249585	304	83.9914
	Copia	440	8.95682	14379
	Gypsy	310	22.4857	37022
	I	1	0.0269659	47
	MuDR	4	0.132653	319
	PIF-Harbinger	10	0.104883	233
	Tc1-Mariner	13	0.21725	655
	Unclassified	2797	51.6018	141242
	hAT	17	0.215719	697
Microbotryum intermedium 1389 BM 12 12	Copia	8	1.39282	255	10.5568
	Gypsy	7	2.02057	260
	L1	8	2.6939	651
	Unclassified	79	4.44948	1466
Microbotryum lychnidis-dioicae p1A1 Lamole	Copia	23	2.01554	758	16.1806
	DIRS	1	0.0192242	16
	Gypsy	9	0.787092	282
	Helitron	5	0.731202	225
	L1	1	0.273512	113
	Unclassified	246	12.354	6475
Phakopsora pachyrhizi MT2006	CACTA	29	4.15928	21542	92.3522
	Copia	124	7.25563	58984
	Gypsy	156	32.0828	234662
	Helitron	7	0.597655	4128
	I	12	0.496058	3674
	MuDR	20	7.6	52055
	PIF-Harbinger	70	4.04699	46048
	Tc1-Mariner	15	0.463488	5447
	Unclassified	1430	35.2756	656964
	hAT	15	0.374712	4513
Puccinia graminis f. sp. tritici 21-0 haplotype A	Academ	4	0.484119	780	51.0642
	CACTA	15	1.66259	710
	Copia	68	3.92724	3274
	DIRS	2	0.379522	345
	Gypsy	150	12.8587	9964
	Helitron	3	0.215864	124
	I	13	1.2973	951
	Maverick	1	0.0283093	18
	MuDR	17	1.21404	1014
	PIF-Harbinger	24	0.85245	1249
	Tc1-Mariner	16	0.380143	542
	Unclassified	1274	25.793	47402
	hAT	44	1.97084	2388
Puccinia graminis f. sp. tritici 21-0 haplotype B	Academ	4	0.36122	410	51.69
	CACTA	10	1.26899	347
	Copia	78	3.82014	3307
	DIRS	5	0.376323	316
	Gypsy	166	14.0228	10374
	Helitron	5	0.34588	154
	I	11	0.663559	327
	Maverick	1	0.0229775	11
	MuDR	20	1.65795	891
	PIF-Harbinger	28	0.796481	950
	TRIM	1	0.0100338	45
	Tc1-Mariner	17	0.483018	516
	Unclassified	1250	26.4963	48587
	hAT	29	1.36435	1428
Puccinia graminis f. sp. tritici Ug99 haplotype A	Academ	8	0.473128	643	54.3504
	CACTA	16	1.94057	912
	Copia	64	4.04265	4444
	DIRS	3	0.279031	294
	Gypsy	180	13.0882	13839
	Helitron	4	0.221816	170
	I	14	0.808931	472
	Maverick	1	0.0274233	19
	MuDR	17	1.04024	961
	PIF-Harbinger	30	1.09023	1967
	Tc1-Mariner	23	0.545604	944
	Unclassified	1329	29.0099	59033
	hAT	50	1.78256	1822
Puccinia graminis f. sp. tritici Ug99 haplotype C	Academ	7	0.742318	1439	51.4368
	CACTA	16	1.58347	731
	Copia	68	3.43992	2812
	DIRS	2	0.469886	598
	Gypsy	180	14.0082	12232
	Helitron	8	0.47385	296
	I	9	0.611208	417
	Maverick	1	0.0215783	17
	MuDR	24	1.46682	1055
	PIF-Harbinger	24	1.36722	2924
	Tc1-Mariner	22	0.508827	645
	Unclassified	1192	24.9426	52248
	hAT	32	1.80088	2287
Puccinia triticina A	Academ	29	0.640827	875	77.0784
	CACTA	31	2.62615	1669
	Copia	299	7.71574	8880
	DIRS	68	1.60596	2055
	Gypsy	388	14.7266	14367
	Helitron	31	1.24965	1245
	I	30	0.762559	1247
	L1	1	0.0105261	10
	MuDR	61	1.37011	2003
	P	2	0.11456	703
	PIF-Harbinger	58	0.8222	1619
	Tc1-Mariner	100	1.60124	3083
	Unclassified	4694	40.7471	132039
	hAT	206	3.08517	5453
Puccinia triticina Btig	Academ	29	0.63208	878	77.4277
	CACTA	31	2.54504	1681
	Copia	299	7.7645	8985
	DIRS	68	1.5934	2065
	Gypsy	388	13.7426	14362
	Helitron	31	1.1196	1280
	I	30	0.729663	1257
	L1	1	0.0177181	14
	MuDR	61	1.28929	2086
	P	2	0.118619	723
	PIF-Harbinger	58	0.801648	1659
	Tc1-Mariner	100	1.53601	3078
	Unclassified	4694	42.5099	135045
	hAT	206	3.02767	5507
Rhodosporidium toruloides IFO0880	Copia	1	0.18967	38	2.30057
	I	2	0.633963	210
	Unclassified	12	1.47694	381
