## Supplementary Table 5 for "Ancestral and recent bursts of transposition shaped the massive genomes of plant pathogenic rust fungi"

### Sheet: TableS5_revised
Table S5: Average of the TE sequence identity at the Class level
ClassAnn	Other Pucciniomycotina	Pucciniales	Puccinia striiformis f. sp. tritici haplotype A	Puccinia striiformis f. sp. tritici haplotype B	Leucosporidiella creatinivora UCDFST 62-1032 v1,0	Melampsora allii- populina 12AY07 v1,0	Melampsora americana R15-033-03 v1,0	Melampsora larici-populina v2,0	Melampsora lini haplotype C	Melampsora lini haplotype H	Microbotryum intermedium 1389 BM 12 12	Microbotryum lychnidis-dioicae p1A1 Lamole	Phakopsora pachyrhizi MT2006	Puccinia graminis f. sp. tritici 21-0 haplotype A	Puccinia graminis f. sp. tritici 21-0 haplotype B	Puccinia graminis f. sp. tritici Ug99 haplotype A	Puccinia graminis f. sp. tritici Ug99 haplotype C	Puccinia triticina A	Puccinia triticina Btig	Rhodosporidium toruloides IFO0880
I	86.6636	85.3746	85.4952	85.5665	84.2486	84.5325	82.3931	81.4507	86.9988	86.9921	90.0989	90.9101	87.0044	85.7947	85.5927	85.6332	85.7704	86.037	85.9823	81.3967
II	87.4085	85.0251	83.7464	83.8036	92.06	84.2469	83.2011	83.0863	85.3964	85.4015	89.699	91.1949	87.5565	85.3916	84.9018	85.2715	84.744	86.8836	86.7204	76.68
Unclassified	86.3815	85.7433	85.8418	85.7837	83.1795	84.6452	84.2066	83.2468	85.3618	85.4349	88.6843	89.9309	87.5269	85.8795	85.648	86.27	86.1603	87.1725	87.2282	83.7313
All	86.8179	85.381	85.0278	85.0513	86.496	84.4749	83.267	82.5946	85.919	85.9428	89.4941	90.6787	87.3626	85.6886	85.3808	85.7249	85.5583	86.6977	86.6436	80.6026
