## Supplementary material for "Ancestral and recent bursts of transposition shaped the massive genomes of plant pathogenic rust fungi": Table S6

### Sheet: TableS6_revised
Table S6: Average of the TE sequence identity at the Order level.
OrderAnn	Other Pucciniomycotina	Pucciniales	Puccinia striiformis f. sp. tritici haplotype A	Puccinia striiformis f. sp. tritici haplotype B	Melampsora allii- populina 12AY07 v1.0	Melampsora americana R15-033-03 v1.0	Melampsora larici-populina v2.0	Melampsora lini haplotype C	Puccinia graminis f. sp. tritici 21-0 haplotype A	Puccinia graminis f. sp. tritici 21-0 haplotype B	Puccinia graminis f. sp. tritici Ug99 haplotype A	Puccinia graminis f. sp. tritici Ug99 haplotype C	Puccinia triticina A	Puccinia triticina Btig	Melampsora lini haplotype H	Microbotryum lychnidis-dioicae p1A1 Lamole	Microbotryum intermedium 1389 BM 12 12	Phakopsora pachyrhizi MT2006	Leucosporidiella creatinivora UCDFST 62-1032 v1.0	Rhodosporidium toruloides IFO0880
Academ	NA	66.4766	77.8724	77.8921	77.7414	77.2521	72.7567	75.6467	76.32	76.755	78.22	76.02	82.1228	82.0728	NA	NA	NA	NA	NA	NA
CRYPTON	NA	12.1443	NA	NA	89.59	80.43	NA	NA	NA	NA	NA	NA	NA	NA	NA	NA	NA	NA	NA	NA
DIRS	21.8305	70.361	71.4867	72.05	77.2642	79.7332	74.2276	71.5022	71.375	77.3377	77.6733	78.2667	81.6003	81.1747	71.3626	87.322	NA	NA	NA	NA
Helitron	44.4216	80.9832	78.7048	78.8438	83.6278	80.5235	73.525	78.1174	82.1453	82.2695	81.8105	82.7298	83.6358	83.2337	75.9355	90.8762	86.81	88.6626	NA	NA
LARD	69.84	79.7905	84.87	84.47	86.655	84.7	NA	85.212	86.4212	87.2474	87.6376	86.6915	86.3795	87.2382	84.6832	NA	92.8	84.8612	96.3	90.26
LINE	84.2457	83.4567	82.3213	81.652	80.5685	79.3359	79.6829	88.2636	83.7421	83.0759	85.5537	82.7729	84.23	83.914	88.2283	91.87	88.024	85.0525	80.4638	76.625
LTR	87.8897	85.5485	85.4817	85.5412	84.7867	82.916	82.0182	86.986	86.0044	85.8914	85.7934	85.8766	86.1777	86.1579	86.954	91.3515	91.1823	87.0943	85.62	83.405
MITE	68.4484	87.8732	85.6112	85.7085	88.8043	89.8026	86.7423	88.7904	87.245	87.0157	87.3297	86.7013	89.0151	88.9219	88.976	91.4717	91.59	89.5605	90.732	NA
Maverick	22.8637	84.2931	85.41	83.66	85.63	85.5588	79.15	81.1746	83.4262	83.5993	87.4364	86.1622	83.3183	83.6083	84.7823	91.455	NA	87.1867	NA	NA
SINE	22.8256	82.5485	98.6	98.6	89.8475	84.3667	79.61	NA	88.845	84.49	90.5333	88.68	90.4625	90.395	86	91.3025	NA	85.2485	NA	NA
TIR	89.2511	84.338	83.5482	83.5902	83.2209	82.3283	82.138	84.2954	84.8646	84.148	84.6299	83.8948	86.4193	86.2413	84.1052	91.3213	90.3031	87.3075	98.7	76.68
TRIM	23.0775	91.5372	91.0281	91.7673	94.112	93.34	84.458	93.0805	91.575	88.6813	91.098	91.0867	93.7189	93.4628	93.8561	NA	92.31	90.2557	NA	NA
Unclassified	86.2537	85.6699	85.7944	85.7422	84.641	84.2078	83.2592	85.3251	85.6689	85.4649	85.9814	86.0377	87.1977	87.2432	85.2811	89.8632	88.6349	87.534	83.4158	83.1011
