## Supplementary material for "Ancestral and recent bursts of transposition shaped the massive genomes of plant pathogenic rust fungi": Table S7

### Sheet: TAbleS7_revised
Table S7: Shared TEs within the Melampsoracae genomes
Genome	clusterID	TE_name	length (bp)	coverage (bp)	frags	fullLgthFrags	copies	fullLgthCopies	meanId (%)	ClassAnn	OrderAnn	SFAnn
M. allii-populina	106	Melap25_denovo-B-R3804-Map7#II/TIR/nan	6309	250245	309	5	217	5	80.32	II	TIR	nan
M. allii-populina	106	Melap25_denovo-B-R3805-Map5#II/TIR/nan	4456	259347	224	5	154	5	79.87	II	TIR	nan
M. americana	106	Mame_denovo-B-G788-Map4#II/TIR/nan	1622	15184	19	4	12	4	84.92	II	TIR	nan
M. larici-populina	106	Mellp2_3_denovo-B-G1458-Map4#II/TIR/nan	18129	161151	177	3	146	4	82.47	II	TIR	nan
M. lini C	106	MeliC_denovo-B-R3030-Map3#II/TIR/nan	654	2583	6	1	5	1	91.538	II	TIR	nan
M. lini H	106	MeliH_denovo-B-R2070-Map3#II/TIR/nan	877	1796	3	1	3	1	95.7666667	II	TIR	nan
M. allii-populina	3279	Melap25_denovo-B-R918-Map7_reversed#II/TIR/nan	4556	72620	86	9	78	9	79.98	II	TIR	hAT
M. americana	3279	Mame_denovo-B-G1190-Map3#II/TIR/nan	3848	23125	24	3	20	3	73.41	II	TIR	hAT
M. larici-populina	3279	Mellp2_3_denovo-B-R1912-Map6_reversed#II/TIR/nan	5077	100675	183	1	136	1	73.68	II	TIR	hAT
M. lini C	3279	MeliH_denovo-B-R3226-Map8#II/TIR/nan	4735	81745	100	2	66	2	74.29125	II	TIR	hAT
M. allii-populina	9326	Melap25_denovo-B-G1141-Map20#II/TIR/Tc1-Mariner	1365	253156	314	107	295	115	91.57	II	TIR	Tc1-Mariner
M. americana	9326	Mame_denovo-B-R6310-Map3#II/TIR/Tc1-Mariner	1313	24504	38	8	37	8	74	II	TIR	Tc1-Mariner
M. larici-populina	9326	Mellp2_3_denovo-B-G2159-Map3#II/TIR/nan	617	5912	20	2	20	2	79.93	II	TIR	nan
M. larici-populina	9326	Mellp2_3_denovo-B-G2274-Map3#II/TIR/nan	715	6237	26	1	22	3	75.85	II	TIR	Tc1-Mariner
M. lini C	9326	MeliC_denovo-B-P99.238-Map20_reversed#II/TIR/nan	1389	115176	135	55	127	59	94.6294444	II	TIR	Tc1-Mariner
M. lini H	9326	MeliC_denovo-B-P99.238-Map20_reversed#II/TIR/nan	1389	108766	137	47	129	50	93.7616667	II	TIR	nan
M. lini C	9326	MeliH_denovo-B-P8.1-Map20_reversed#II/TIR/Tc1-Mariner	1388	91902	103	39	97	42	94.0176471	II	TIR	Tc1-Mariner
M. lini H	9326	MeliH_denovo-B-P8.1-Map20_reversed#II/TIR/Tc1-Mariner	1388	82821	101	32	92	36	93.945	II	TIR	Tc1-Mariner
M. lini C	9326	MeliC_denovo-B-R63-Map20#II/TIR/Tc1-Mariner	1349	22698	36	8	36	8	90.6293333	II	TIR	Tc1-Mariner
M. lini H	9326	MeliC_denovo-B-R63-Map20#II/TIR/Tc1-Mariner	1349	28413	47	13	47	13	93.8592308	II	TIR	Tc1-Mariner
M. lini C	9326	MeliH_denovo-B-R69-Map20#II/TIR/Tc1-Mariner	1349	43631	60	21	54	21	91.53375	II	TIR	Tc1-Mariner
M. lini H	9326	MeliH_denovo-B-R69-Map20#II/TIR/Tc1-Mariner	1349	44058	72	16	66	16	91.7093333	II	TIR	Tc1-Mariner
