## Supplementary material for "Ancestral and recent bursts of transposition shaped the massive genomes of plant pathogenic rust fungi": Table S8

### Sheet: TableS8_revised
Table S8: Shared TEs within the Pucciniacae genomes
Genome	TE_name	clusterID	length (bp)	covg (bp)	frags	fullLgthFrags	copies	fullLgthCopies	meanId	ClassAnn	OrderAnn	SFAnn
P. graminis f. sp. tritici 21-0 A	Pg201A_denovo-B-R2289-Map8#I/LTR/Copia	3135	5181	51146	34	6	28	7	86.06	I	LTR	Copia
P. graminis f. sp. tritici Ug99 A	Pg9A_denovo-B-R469-Map8#I/LTR/Copia	3135	5180	48698	40	5	33	6	82.35	I	LTR	Copia
P. graminis f. sp. tritici Ug99 C	Pg9C_denovo-B-R1962-Map12_reversed#I/LTR/Copia	3135	5164	39947	60	2	50	2	81.84	I	LTR	Copia
P. striiformis f. sp. tritici A	AZ2A_denovo-B-R1124-Map15#I/LTR/Copia	3135	5219	18541	19	1	18	1	79.36	I	LTR	Copia
P. striiformis f. sp. tritici B	AZ2A_denovo-B-R1124-Map15#I/LTR/Copia	3135	5219	21481	18	1	17	1	78.95	I	LTR	Copia
P. striiformis f. sp. tritici A	AZ2B_denovo-B-R661-Map16_reversed#I/LTR/Copia	3135	5231	25889	31	2	25	3	86.32	I	LTR	Copia
P. striiformis f. sp. tritici B	AZ2B_denovo-B-R661-Map16_reversed#I/LTR/Copia	3135	5231	26397	30	2	25	3	87.06	I	LTR	Copia
P. triticina A	Pt76A_denovo-B-G4966-Map8#I/LTR/Copia	3135	5155	24743	22	4	19	4	93.15	I	LTR	Copia
P. triticina B	Pt76A_denovo-B-G4966-Map8#I/LTR/Copia	3135	5155	27823	19	4	15	5	93.69	I	LTR	Copia
P. triticina A	Pt76B_denovo-B-R714-Map20_reversed#I/LTR/Copia	3135	5172	29097	24	4	24	4	95.75	I	LTR	Copia
P. triticina B	Pt76B_denovo-B-R714-Map20_reversed#I/LTR/Copia	3135	5172	31713	21	3	20	4	96.62	I	LTR	Copia
