## Supplementary material for "Ancestral and recent bursts of transposition shaped the massive genomes of plant pathogenic rust fungi": Table S9

### Sheet: Feuille 2
Table S9: RIP signature analysis
The RIPper	P. striiformis f. sp.tritici A	P. striiformis f. sp.tritici B	L. creatinivora	M. americana	M. allii-populina	M. larici-populina	M. lini C	M. lini H	M. intermedium	M. lychnidis-dioicae	P. graminis f. sp. triciti 20-1 A	P. graminis f. sp. triciti 20-1 B	P. graminis f. sp. triciti Ug99 A	P. graminis f. sp. triciti Ug99 C	P. pachyrhizi	P. triticina A	P. triticina B
Genome Size (bp)	75586642	75908592	26329764	112350849	335730080	239950640	242316735	109877997	23461035	26138885	88783524	89387476	91841532	86818685	1057430280	123569637	128930402
Count of Genomic Windows Investigated	151173	151817	52659	224701	671460	479901	484633	219755	46922	52277	177567	178774	183683	173637	2114860	247139	257860
GC Content of Genome Assembly (%)	44.43	44.44	58.56	39.98	40	40.26	40.26	41.03	55.67	55.43	43.55	43.41	43.57	43.49	37.29	46.63	46.5
Number of RIP Affected Windows	300	340	85	87	94	106	101	91	9	90	182	165	149	131	5819	688	703
RIP Affected Genomic Proportion (%)	0.2	0.22	0.16	0.04	0.01	0.02	0.02	0.04	0.02	0.17	0.1	0.09	0.08	0.08	0.27	0.28	0.27
Count of LRARs	0	0	0	0	0	0	0	0	0	0	0	0	0	0	8	0	0
Average Size of LRARs (bp)	0	0	0	0	0	0	0	0	0	0	0	0	0	0	7500	0	0
Average GC Content of LRARs* (%)	0	0	0	0	0	0	0	0	0	0	0	0	0	0	21.38	0	0
Genomic Proportion of LRARs (bp)	0	0	0	0	0	0	0	0	0	0	0	0	0	0	60000	0	0
Product Value for LRARs	0	0	0	0	0	0	0	0	0	0	0	0	0	0	1.99	0	0
Substrate Value for LRARs	0	0	0	0	0	0	0	0	0	0	0	0	0	0	0.52	0	0
Composite Value for LRARs	0	0	0	0	0	0	0	0	0	0	0	0	0	0	1.47	0	0
	RIP Composite Index median	RIP Composite Index mean
Rhodosporidium toruloides	-0.43	-0.35
Microbotryum lychnidis-dioicae	-0.52	-0.5
Microbotryum intermedium	-0.6	-0.56
Leucosporidiella creatinivora	-0.33	-0.15
Puccinia graminis f, sp, tritici Ug99	-0.62	-0.51
Puccinia graminis f, sp, tritici 201	-0.62	-0.51
Puccinia striiformis f, sp, tritici	-0.69	-0.66
Phakopsora pachyrhizi MT2006	-0.53	-0.47
Melampsora americana	-0.71	-0.66
Melampsora larici-populina	-0.63	-0.58
Melampsora lini	-0.58	-0.56
Melampsora allii- populina	-0.63	-0.58
Puccinia hordei	-0.62	-0.58
Puccinia triticina	-0.58	-0.54
