## Supplementary material for "Ancestral and recent bursts of transposition shaped the massive genomes of plant pathogenic rust fungi": Table S10

### Sheet: Feuille 1
Table S10: Orthogroups annotations of the selected Pucciniomycotina genomes
	PucstA	Leucr	Melam	Melap	MelliC	Mellp	Micin	Micld	PucgtrUg99 A	Phapa	PuctrA	Rhoto	Ustma
Number_of_genes	15050	9854	15984	23089	16654	19550	8142	7819	19772	19618	19992	8490	6785
Number_of_genes_in_orthogroups	13772	8756	15242	21097	15776	17468	7893	7632	16281	18050	16843	7440	5508
Number_of_unassigned_genes	1278	1098	742	1992	878	2082	249	187	3149	1568	3068	1050	1277
Percentage_of_genes_in_orthogroups	91.5	88.9	95.4	91.4	94.7	89.4	96.9	97.6	82.3	92.0	84.2	87.6	81.2
Percentage_of_unassigned_genes	2025-05-08	2025-01-11	2025-06-04	2025-06-08	2025-03-05	2025-06-10	2025-01-03	2025-04-02	2025-07-17	8.0	2025-08-15	2025-04-12	2025-08-18
Number_of_orthogroups_containing_species	8076	6494	9304	11279	9762	10555	6539	6420	8844	6804	8635	6187	4944
Percentage_of_orthogroups_containing_species	32.6	2025-02-26	37.5	45.5	39.4	42.5	2025-04-26	2025-09-25	35.7	2025-04-27	34.8	2025-09-24	2025-09-19
Number_of_species_specific_orthogroups	742	308	525	1148	496	622	68	87	1117	1253	1310	215	128
Number_of_genes_in_species_specific_orthogroups	2904	1210	1878	4048	1773	1842	374	308	4010	9603	4647	760	373
Percentage_of_genes_in_species_specific_orthogroups	2025-03-19	2025-03-12	2025-07-11	2025-05-17	2025-06-10	2025-04-09	2025-06-04	2025-09-03	2025-03-20	48.9	2025-02-23	9.0	2025-05-05
