## Supplementary material for "Ancestral and recent bursts of transposition shaped the massive genomes of plant pathogenic rust fungi": Table S11

### Sheet: TableS11_revised
Table S11: Orthogroups in contraction of the selected Pucciniomycotina genomes
COG category	number of protein	Genome	COG category	COG description
-	10	L. creatinivora	-	no hit
A	1	L. creatinivora	A	RNA processing and modification
B	4	L. creatinivora	B	Chromatin structure and dynamics
C	1	L. creatinivora	C	Energy production and conversion
CH	3	L. creatinivora	CH	Energy production and conversion, Coenzyme transport and metabolism
E	8	L. creatinivora	E	Amino acid transport and metabolism
G	2	L. creatinivora	G	Carbohydrate transport and metabolism
H	4	L. creatinivora	H	Coenzyme transport and metabolism
J	2	L. creatinivora	J	Translation, ribosomal structure and biogenesis
K	11	L. creatinivora	K	Transcription
L	3	L. creatinivora	L	Replication, recombination and repair
M	1	L. creatinivora	M	Cell wall/membrane/envelope biogenesis
O	4	L. creatinivora	O	Posttranslational modification, protein turnover, chaperones
Q	6	L. creatinivora	Q	Secondary metabolites biosynthesis, transport and catabolism
S	8	L. creatinivora	S	Function Unknown
T	5	L. creatinivora	T	Signal transduction mechanisms
-	2	L. creatinivora	-	no hit
A	1	M. americana	A	RNA processing and modification
B	1	M. americana	B	Chromatin structure and dynamics
C	1	M. americana	C	Energy production and conversion
CH	1	M. americana	CH	Energy production and conversion, Coenzyme transport and metabolism
E	3	M. americana	E	Amino acid transport and metabolism
H	1	M. americana	H	Coenzyme transport and metabolism
J	1	M. americana	J	Translation, ribosomal structure and biogenesis
K	4	M. americana	K	Transcription
M	1	M. americana	M	Cell wall/membrane/envelope biogenesis
O	1	M. americana	O	Posttranslational modification, protein turnover, chaperones
P	1	M. americana	P	Inorganic ion transport and metabolism
Q	1	M. americana	Q	Secondary metabolites biosynthesis, transport and catabolism
S	6	M. americana	S	Function Unknown
T	3	M. americana	T	Signal transduction mechanisms
-	1	M. americana	-	no hit
A	2	M. allii-populina	A	RNA processing and modification
B	1	M. allii-populina	B	Chromatin structure and dynamics
C	1	M. allii-populina	C	Energy production and conversion
CH	1	M. allii-populina	CH	Energy production and conversion, Coenzyme transport and metabolism
E	3	M. allii-populina	E	Amino acid transport and metabolism
J	2	M. allii-populina	J	Translation, ribosomal structure and biogenesis
K	3	M. allii-populina	K	Transcription
M	1	M. allii-populina	M	Cell wall/membrane/envelope biogenesis
O	1	M. allii-populina	O	Posttranslational modification, protein turnover, chaperones
Q	2	M. allii-populina	Q	Secondary metabolites biosynthesis, transport and catabolism
S	6	M. allii-populina	S	Function Unknown
T	3	M. allii-populina	T	Signal transduction mechanisms
-	1	M. allii-populina	-	no hit
A	1	M. lini	A	RNA processing and modification
B	1	M. lini	B	Chromatin structure and dynamics
C	1	M. lini	C	Energy production and conversion
CH	1	M. lini	CH	Energy production and conversion, Coenzyme transport and metabolism
E	3	M. lini	E	Amino acid transport and metabolism
J	2	M. lini	J	Translation, ribosomal structure and biogenesis
K	3	M. lini	K	Transcription
M	1	M. lini	M	Cell wall/membrane/envelope biogenesis
O	1	M. lini	O	Posttranslational modification, protein turnover, chaperones
Q	2	M. lini	Q	Secondary metabolites biosynthesis, transport and catabolism
S	4	M. lini	S	Function Unknown
T	3	M. lini	T	Signal transduction mechanisms
-	1	M. lini	-	no hit
A	1	M. larici-populina	A	RNA processing and modification
B	1	M. larici-populina	B	Chromatin structure and dynamics
C	1	M. larici-populina	C	Energy production and conversion
CH	1	M. larici-populina	CH	Energy production and conversion, Coenzyme transport and metabolism
E	3	M. larici-populina	E	Amino acid transport and metabolism
H	1	M. larici-populina	H	Coenzyme transport and metabolism
J	2	M. larici-populina	J	Translation, ribosomal structure and biogenesis
K	3	M. larici-populina	K	Transcription
M	1	M. larici-populina	M	Cell wall/membrane/envelope biogenesis
Q	1	M. larici-populina	Q	Secondary metabolites biosynthesis, transport and catabolism
S	4	M. larici-populina	S	Function Unknown
T	3	M. larici-populina	T	Signal transduction mechanisms
-	1	M. larici-populina	-	no hit
A	1	M. intermedium	A	RNA processing and modification
B	3	M. intermedium	B	Chromatin structure and dynamics
C	1	M. intermedium	C	Energy production and conversion
CH	2	M. intermedium	CH	Energy production and conversion, Coenzyme transport and metabolism
E	3	M. intermedium	E	Amino acid transport and metabolism
G	1	M. intermedium	G	Carbohydrate transport and metabolism
H	2	M. intermedium	H	Coenzyme transport and metabolism
J	2	M. intermedium	J	Translation, ribosomal structure and biogenesis
K	6	M. intermedium	K	Transcription
L	2	M. intermedium	L	Replication, recombination and repair
M	1	M. intermedium	M	Cell wall/membrane/envelope biogenesis
O	2	M. intermedium	O	Posttranslational modification, protein turnover, chaperones
Q	1	M. intermedium	Q	Secondary metabolites biosynthesis, transport and catabolism
S	10	M. intermedium	S	Function Unknown
T	6	M. intermedium	T	Signal transduction mechanisms
UY	1	M. intermedium	UY	Intracellular trafficking, secretion, and vesicular transport
A	2	M. lychnidis-dioicae	A	RNA processing and modification
B	3	M. lychnidis-dioicae	B	Chromatin structure and dynamics
C	1	M. lychnidis-dioicae	C	Energy production and conversion
CH	2	M. lychnidis-dioicae	CH	Energy production and conversion, Coenzyme transport and metabolism
E	3	M. lychnidis-dioicae	E	Amino acid transport and metabolism
G	2	M. lychnidis-dioicae	G	Carbohydrate transport and metabolism
H	2	M. lychnidis-dioicae	H	Coenzyme transport and metabolism
J	1	M. lychnidis-dioicae	J	Translation, ribosomal structure and biogenesis
K	6	M. lychnidis-dioicae	K	Transcription
L	3	M. lychnidis-dioicae	L	Replication, recombination and repair
M	1	M. lychnidis-dioicae	M	Cell wall/membrane/envelope biogenesis
O	2	M. lychnidis-dioicae	O	Posttranslational modification, protein turnover, chaperones
Q	2	M. lychnidis-dioicae	Q	Secondary metabolites biosynthesis, transport and catabolism
S	10	M. lychnidis-dioicae	S	Function Unknown
T	6	M. lychnidis-dioicae	T	Signal transduction mechanisms
UY	1	M. lychnidis-dioicae	UY	Intracellular trafficking, secretion, and vesicular transport
-	1	M. lychnidis-dioicae	-	no hit
A	1	P. graminis f. sp. tritici Ug99	A	RNA processing and modification
C	2	P. graminis f. sp. tritici Ug99	C	Energy production and conversion
CH	1	P. graminis f. sp. tritici Ug99	CH	Energy production and conversion, Coenzyme transport and metabolism
E	4	P. graminis f. sp. tritici Ug99	E	Amino acid transport and metabolism
I	1	P. graminis f. sp. tritici Ug99	I	Coenzyme transport and metabolism
K	3	P. graminis f. sp. tritici Ug99	K	Transcription
L	1	P. graminis f. sp. tritici Ug99	L	Replication, recombination and repair
M	1	P. graminis f. sp. tritici Ug99	M	Cell wall/membrane/envelope biogenesis
O	1	P. graminis f. sp. tritici Ug99	O	Posttranslational modification, protein turnover, chaperones
Q	1	P. graminis f. sp. tritici Ug99	Q	Secondary metabolites biosynthesis, transport and catabolism
S	6	P. graminis f. sp. tritici Ug99	S	Function Unknown
T	5	P. graminis f. sp. tritici Ug99	T	Signal transduction mechanisms
-	1	P. graminis f. sp. tritici Ug99	-	no hit
A	1	P. pachyrhizi MT2006	A	RNA processing and modification
B	1	P. pachyrhizi MT2006	B	Chromatin structure and dynamics
C	1	P. pachyrhizi MT2006	C	Energy production and conversion
CH	1	P. pachyrhizi MT2006	CH	Energy production and conversion, Coenzyme transport and metabolism
E	4	P. pachyrhizi MT2006	E	Amino acid transport and metabolism
J	2	P. pachyrhizi MT2006	J	Translation, ribosomal structure and biogenesis
K	4	P. pachyrhizi MT2006	K	Transcription
L	1	P. pachyrhizi MT2006	L	Replication, recombination and repair
O	1	P. pachyrhizi MT2006	O	Posttranslational modification, protein turnover, chaperones
Q	1	P. pachyrhizi MT2006	Q	Secondary metabolites biosynthesis, transport and catabolism
S	4	P. pachyrhizi MT2006	S	Function Unknown
T	4	P. pachyrhizi MT2006	T	Signal transduction mechanisms
-	1	P. pachyrhizi MT2006	-	no hit
A	1	P. striiformis f. sp. tritici	A	RNA processing and modification
C	1	P. striiformis f. sp. tritici	C	Energy production and conversion
CH	3	P. striiformis f. sp. tritici	CH	Energy production and conversion, Coenzyme transport and metabolism
E	3	P. striiformis f. sp. tritici	E	Amino acid transport and metabolism
I	1	P. striiformis f. sp. tritici	I	Coenzyme transport and metabolism
K	3	P. striiformis f. sp. tritici	K	Transcription
M	1	P. striiformis f. sp. tritici	M	Cell wall/membrane/envelope biogenesis
O	1	P. striiformis f. sp. tritici	O	Posttranslational modification, protein turnover, chaperones
Q	1	P. striiformis f. sp. tritici	Q	Secondary metabolites biosynthesis, transport and catabolism
S	6	P. striiformis f. sp. tritici	S	Function Unknown
T	3	P. striiformis f. sp. tritici	T	Signal transduction mechanisms
-	3	P. striiformis f. sp. tritici	-	no hit
A	1	R. toruloides	A	RNA processing and modification
B	3	R. toruloides	B	Chromatin structure and dynamics
C	2	R. toruloides	C	Energy production and conversion
CH	1	R. toruloides	CH	Energy production and conversion, Coenzyme transport and metabolism
E	8	R. toruloides	E	Amino acid transport and metabolism
G	2	R. toruloides	G	Carbohydrate transport and metabolism
H	3	R. toruloides	H	Coenzyme transport and metabolism
J	2	R. toruloides	J	Translation, ribosomal structure and biogenesis
K	11	R. toruloides	K	Transcription
L	1	R. toruloides	L	Replication, recombination and repair
M	2	R. toruloides	M	Cell wall/membrane/envelope biogenesis
O	7	R. toruloides	O	Posttranslational modification, protein turnover, chaperones
Q	3	R. toruloides	Q	Secondary metabolites biosynthesis, transport and catabolism
S	8	R. toruloides	S	Function Unknown
T	5	R. toruloides	T	Signal transduction mechanisms
-	2	R. toruloides	-	no hit
A	1	U. maydis	A	RNA processing and modification
B	3	U. maydis	B	Chromatin structure and dynamics
C	2	U. maydis	C	Energy production and conversion
CH	2	U. maydis	CH	Energy production and conversion, Coenzyme transport and metabolism
E	7	U. maydis	E	Amino acid transport and metabolism
G	2	U. maydis	G	Carbohydrate transport and metabolism
J	2	U. maydis	J	Translation, ribosomal structure and biogenesis
K	5	U. maydis	K	Transcription
L	2	U. maydis	L	Replication, recombination and repair
O	4	U. maydis	O	Posttranslational modification, protein turnover, chaperones
Q	2	U. maydis	Q	Secondary metabolites biosynthesis, transport and catabolism
S	10	U. maydis	S	Function Unknown
T	6	U. maydis	T	Signal transduction mechanisms
